# Transition to invasive breast cancer is associated with progressive changes in the structure and composition of tumor stroma

**DOI:** 10.1101/2021.01.05.425362

**Authors:** Tyler Risom, David R Glass, Candace C Liu, Belén Rivero-Gutiérrez, Alex Baranski, Erin F McCaffrey, Noah F Greenwald, Adam Kagel, Siri H Strand, Sushama Varma, Alex Kong, Leeat Keren, Sucheta Srivastava, Chunfang Zhu, Zumana Khair, Deborah J Veis, Katherine Deschryver, Sujay Vennam, Carlo Maley, E Shelley Hwang, Jefferey R Marks, Sean C Bendall, Graham A Colditz, Robert B West, Michael Angelo

## Abstract

Ductal carcinoma *in situ* (DCIS) is a pre-invasive lesion that is thought to be a precursor to invasive breast cancer (IBC). To understand how the tumor microenvironment (TME) changes with transition to IBC, we used Multiplexed Ion Beam Imaging by time of flight (MIBI-TOF) and a 37-plex antibody staining panel to analyze 140 clinically annotated surgical resections covering the full spectrum of breast cancer progression. We compared normal, DCIS, and IBC tissues using machine learning tools for multiplexed cell segmentation, pixel-based clustering, and object morphometrics. Transition from DCIS to IBC was found to occur along a trajectory marked by coordinated shifts in location and function of myoepithelium, fibroblasts, and infiltrating immune cells in the surrounding stroma. Taken together, this comprehensive study within the HTAN Breast PreCancer Atlas offers insight into the etiologies of DCIS, its transition to IBC, and emphasizes the importance of the TME stroma in promoting these processes.
