## Supplemental Table 1 for "Transition to invasive breast cancer is associated with progressive changes in the structure and composition of tumor stroma"

CohortNumber	TMAD_ID	Tissue_Type	Status	Recurrence	Row	Column	Cohort	STANFORD_ID	WASHU_RAHBT_ID	MIBITOF_ID	Years_Since_First_CIS	First_Event	Days_To_First_Event	Age	Grade3	Grade1or2	Comedo
1	TA501	Normal	Normal	na	5	6	RAHBT	20721	NA	2324	NA	NA	NA	NA	0	1	0
2	TA501	Normal	Normal	na	2	1	RAHBT	20680	NA	2307	NA	NA	NA	NA	NA	NA	NA
3	TA507	Normal	Normal	na	1	1	RAHBT	30990	NA	4102	NA	NA	NA	NA	NA	NA	NA
4	TA513	Normal	Normal	na	4	3	STANFORD	NA	NA	4142	NA	NA	NA	NA	NA	NA	NA
5	TA501	Normal	Normal	na	3	12	RAHBT	20703	NA	2314	NA	NA	NA	NA	NA	NA	NA
6	TA507	Normal	Normal	na	3	12	RAHBT	31824	NA	4118	NA	NA	NA	NA	NA	NA	NA
7	TA501	Normal	Normal	na	2	10	RAHBT	20689	NA	2305	NA	NA	NA	NA	0	0	0
8	TA503	Normal	Normal	na	2	1	RAHBT	31653	NA	3109	NA	NA	NA	NA	NA	NA	NA
9	TA507	Normal	Normal	na	2	1	RAHBT	31801	NA	4114	NA	NA	NA	NA	NA	NA	NA
10	TA503	DCIS	Case	Invasive	4	12	RAHBT	31688	43679A0000	3123	8	2015	1097	43	0	1	0
11	TA503	DCIS	Case	Invasive	2	9	RAHBT	31661	43797A0000	3105	19	2014	4896	53	1	0	1
12	TA501	DCIS	Case	Invasive	3	9	RAHBT	20700	43034A0000	2312	21	2003	1497	64	0	1	0
13	TA501	DCIS	Case	Invasive	3	5	RAHBT	20696	43031A0000	2310	22	2008	3739	56	0	1	0
14	TA501	DCIS	Case	Invasive	5	3	RAHBT	20718	43043A0000	2322	24	2006	3790	38	0	1	0
15	TA502	DCIS	Case	Invasive	7	10	RAHBT	31638	43064A0000	5310	20	2001	164	47	0	1	0
16	TA500	DCIS	Case	Invasive	2	2	RAHBT	20597	41212A0000	6201	29	1992	439	48	1	0	1
17	TA502	DCIS	Case	Invasive	2	12	RAHBT	31580	43158A0000	6204	19	2015	4872	37	1	0	1
18	TA502	DCIS	Case	Invasive	2	1	RAHBT	31578	43290J0000	6205	31	2014	8883	47	0	1	0
19	TA501	DCIS	Case	Invasive	2	12	RAHBT	20691	43047A0000	2306	15	2007	637	61	0	1	0
20	TA502	DCIS	Case	Invasive	5	10	RAHBT	31614	43124A0000	5303	23	2004	2439	52	0	1	0
21	TA500	DCIS	Case	Invasive	6	5	RAHBT	20648	42276J0000	6102	35	1997	4116	55	0	1	0
22	TA500	DCIS	Case	Invasive	4	5	RAHBT	20624	41207A0000	6103	26	2017	8420	41	1	0	1
23	TA500	DCIS	Case	Invasive	1	11	RAHBT	20594	42271J0000	6202	26	1997	1110	65	0	1	1
24	TA502	DCIS	Case	Invasive	1	12	RAHBT	31568	43247A0000	6203	31	2015	9352	48	0	1	0
25	TA501	DCIS	Case	Invasive	4	5	RAHBT	20708	43025A0000	2317	22	2000	945	54	1	0	1
26	TA503	DCIS	Case	Invasive	4	7	RAHBT	31683	43619A0000	3118	15	2009	1701	62	0	1	0
27	TA501	DCIS	Case	Invasive	2	2	RAHBT	20681	43046A0000	2308	17	2005	737	81	0	1	1
28	TA503	DCIS	Case	Invasive	7	5	RAHBT	31717	43612A0000	3301	11	2012	1096	51	0	1	0
29	TA503	DCIS	Case	Invasive	2	10	RAHBT	31662	43668A0000	3106	8	2014	861	71	0	1	0
30	TA503	DCIS	Case	Invasive	3	5	RAHBT	31669	43674A0000	3113	12	2014	2373	48	0	1	0
31	TA503	DCIS	Case	Invasive	1	8	RAHBT	31648	43864A0000	3103	35	2006	7394	54	0	1	0
32	TA503	DCIS	Case	Invasive	5	5	RAHBT	31693	43195A0000	3126	35	1994	3314	66	0	1	0
33	TA503	DCIS	Case	CIS	4	11	RAHBT	31687	43626A0000	3122	13	2009	569	62	1	0	1
34	TA502	DCIS	Case	CIS	5	3	RAHBT	31607	43137A0000	2202	18	2010	2972	57	NA	NA	NA
35	TA503	DCIS	Case	CIS	5	11	RAHBT	31698	43617A0000	3124	15	2012	2452	55	1	0	0
36	TA501	DCIS	Case	CIS	4	11	RAHBT	20714	43041A0000	2315	34	1989	1144	58	1	0	1
37	TA503	DCIS	Case	CIS	5	4	RAHBT	31692	43682A0000	3127	10	2013	1120	61	0	1	0
38	TA501	DCIS	Case	CIS	6	5	RAHBT	20732	43024A0000	2330	18	2002	340	60	0	1	0
39	TA503	DCIS	Case	CIS	6	10	RAHBT	31710	43625A0000	4409	14	2014	3088	56	0	1	0
40	TA502	DCIS	Case	CIS	6	12	RAHBT	31628	43140A0000	2209	21	2009	3662	52	NA	NA	NA
41	TA502	DCIS	Ctrl	na	5	6	RAHBT	31610	43184A0000	2201	12	0	NA	78	NA	NA	NA
42	TA503	DCIS	Ctrl	na	4	1	RAHBT	31677	43013A0000	3117	19	0	NA	51	0	1	0
43	TA501	DCIS	Ctrl	na	1	5	RAHBT	20672	43080A0000	2303	20	0	NA	58	0	1	0
44	TA501	DCIS	Ctrl	na	4	8	RAHBT	20711	43065A0000	2316	21	0	NA	52	0	1	0
45	TA501	DCIS	Ctrl	na	4	3	RAHBT	20706	45015A0000	2318	18	0	NA	38	1	0	1
46	TA502	DCIS	Ctrl	na	6	11	RAHBT	31627	43216A0000	5305	18	0	NA	47	0	1	0
47	TA501	DCIS	Ctrl	na	5	2	RAHBT	20717	44015J0000	2321	34	0	NA	60	0	1	0
48	TA503	DCIS	Ctrl	na	4	10	RAHBT	31686	43621A0000	3121	12	0	NA	69	0	1	0
49	TA503	DCIS	Ctrl	na	3	2	RAHBT	31666	43419A0000	3115	15	0	NA	53	0	1	0
50	TA502	DCIS	Ctrl	na	7	1	RAHBT	31629	43249A0000	5308	23	0	NA	66	0	1	0
51	TA501	DCIS	Ctrl	na	4	2	RAHBT	20705	44067A0000	2319	21	0	NA	62	1	0	1
52	TA503	DCIS	Ctrl	na	4	2	RAHBT	31678	43000A0000	3116	18	0	NA	52	0	0	0
53	TA503	DCIS	Ctrl	na	5	2	RAHBT	31690	43820A0000	3128	11	0	NA	57	0	1	0
54	TA503	DCIS	Ctrl	na	2	11	RAHBT	31663	43922A0000	3107	18	0	NA	53	0	0	0
55	TA503	DCIS	Ctrl	na	2	12	RAHBT	31664	43855A0000	3108	9	0	NA	44	1	0	1
56	TA502	DCIS	Ctrl	na	7	8	RAHBT	31636	43260A0000	5309	34	0	NA	46	1	0	1
57	TA503	DCIS	Ctrl	na	1	6	RAHBT	31646	43326A0000	3102	35	0	NA	53	0	1	0
58	TA502	DCIS	Ctrl	na	5	2	RAHBT	31606	43189A0000	2203	14	0	NA	50	NA	NA	NA
59	TA503	DCIS	Ctrl	na	4	8	RAHBT	31684	46071A0000	3119	11	0	NA	63	0	1	0
60	TA503	DCIS	Ctrl	na	2	7	RAHBT	31659	46142A0000	3111	11	0	NA	52	0	1	0
61	TA503	DCIS	Ctrl	na	7	9	RAHBT	31721	46073A0000	4410	22	0	NA	51	1	0	1
62	TA503	DCIS	Ctrl	na	2	3	RAHBT	31655	43961A0000	3110	14	0	NA	53	0	1	0
63	TA503	DCIS	Ctrl	na	7	8	RAHBT	31720	43250J0000	4411	NA	NA	NA	57	0	1	0
64	TA502	DCIS	Ctrl	na	5	1	RAHBT	31605	43906A0000	2204	17	0	NA	39	NA	NA	NA
65	TA502	DCIS	Ctrl	na	6	4	RAHBT	31620	43175A0000	2206	14	0	NA	50	NA	NA	NA
66	TA501	DCIS	Ctrl	na	1	4	RAHBT	20671	44914D0000	2302	28	0	NA	32	1	0	1
67	TA501	DCIS	Ctrl	na	1	10	RAHBT	20677	44652D0000	2304	29	0	NA	36	1	0	0
68	TA501	DCIS	Ctrl	na	3	3	RAHBT	20694	43120A0000	2309	20	0	NA	86	0	1	0
69	TA501	DCIS	Ctrl	na	3	7	RAHBT	20698	43535D0000	2311	34	0	NA	51	1	0	0
70	TA501	DCIS	Ctrl	na	3	11	RAHBT	20702	44060A0000	2313	22	0	NA	56	1	0	1
71	TA501	DCIS	Ctrl	na	5	1	RAHBT	20716	42288J0000	2320	23	0	NA	44	1	0	1
72	TA501	DCIS	Ctrl	na	5	10	RAHBT	20726	NA	2325	NA	NA	NA	NA	NA	NA	NA
73	TA501	DCIS	Ctrl	na	6	9	RAHBT	20736	43382A0000	2326	14	0	NA	47	1	0	1
74	TA501	DCIS	Ctrl	na	6	8	RAHBT	20735	42287J0000	2327	31	0	NA	53	1	0	1
75	TA501	DCIS	Ctrl	na	6	7	RAHBT	20734	45011A0000	2328	18	0	NA	37	1	0	1
76	TA501	DCIS	Ctrl	na	7	8	RAHBT	30985	43081A0000	2331	18	0	NA	64	1	0	1
77	TA503	DCIS	Ctrl	na	1	9	RAHBT	31649	42531C0000	3104	35	0	NA	58	0	1	1
78	TA503	DCIS	Ctrl	na	3	8	RAHBT	31672	46011A0000	3112	12	0	NA	65	0	1	0
79	TA503	DCIS	Ctrl	na	3	3	RAHBT	31667	43921A0000	3114	18	0	NA	54	1	0	1
80	TA503	DCIS	Ctrl	na	4	9	RAHBT	31685	43622A0000	3120	10	0	NA	62	0	1	0
81	TA503	DCIS	Ctrl	na	5	7	RAHBT	31695	43293A0000	3125	13	0	NA	60	0	1	0
82	TA503	DCIS	Ctrl	na	5	1	RAHBT	31689	44102A0000	3129	11	0	NA	42	NA	NA	NA
83	TA500	DCIS	Ctrl	na	7	7	RAHBT	20662	NA	5202	NA	NA	NA	NA	NA	NA	NA
84	TA502	DCIS	Ctrl	na	4	2	RAHBT	31594	43252J0000	5302	22	0	NA	66	1	0	1
85	TA502	DCIS	Ctrl	na	5	9	RAHBT	31613	43907A0000	5304	14	0	NA	38	1	0	1
86	TA502	DCIS	Ctrl	na	6	8	RAHBT	31624	43005A0000	5306	13	0	NA	49	1	0	1
87	TA502	DCIS	Ctrl	na	2	3	RAHBT	31571	43265A0000	6206	21	0	NA	45	1	0	1
88	TA507	DCIS	RecCIS	na	2	7	RAHBT	31807	NA	4110	NA	NA	NA	NA	NA	NA	NA
89	TA507	DCIS	RecCIS	na	4	1	RAHBT	31825	43181A0000	4124	14	2011	1820	53	NA	NA	NA
90	TA507	DCIS	RecCIS	na	1	8	RAHBT	30997	43679A0000	4106	8	2015	1097	43	NA	NA	NA
91	TA507	DCIS	RecCIS	na	4	10	RAHBT	31834	43140A0000	4119	21	2009	3662	52	NA	NA	NA
92	TA507	DCIS	RecCIS	na	4	4	RAHBT	31828	43138A0000	4121	19	2006	2015	40	NA	NA	NA
93	TA507	DCIS	RecCIS	na	6	4	RAHBT	31852	43024A0000	4134	18	2002	340	60	NA	NA	NA
94	TA507	DCIS	RecCIS	na	2	3	RAHBT	31803	43626A0000	4112	13	2009	569	62	NA	NA	NA
95	TA507	DCIS	RecCIS	na	1	11	RAHBT	31799	43682A0000	4108	10	2013	1120	61	NA	NA	NA
96	TA507	DCIS	RecCIS	na	2	12	RAHBT	31812	43612A0000	4109	11	2012	1096	51	NA	NA	NA
97	TA507	DCIS	RecCIS	na	2	2	RAHBT	31802	43619A0000	4113	15	2009	1701	62	NA	NA	NA
98	TA507	DCIS	RecCIS	na	4	2	RAHBT	31826	43172A0000	4123	13	2011	1506	77	NA	NA	NA
99	TA507	DCIS	RecCIS	na	5	3	RAHBT	31839	43046A0000	4125	17	2005	737	81	NA	NA	NA
100	TA507	DCIS	RecCIS	na	5	11	RAHBT	31847	43041A0000	4129	34	1989	1144	58	NA	NA	NA
101	TA507	DCIS	RecCIS	na	6	3	RAHBT	31851	43038A0000	4135	26	1997	833	57	NA	NA	NA
102	TA419	DCIS	Sync	na	10	6	STANFORD	28010	NA	4510	NA	2008	NA	NA	0	1	NA
103	TA419	DCIS	Sync	na	9	15	STANFORD	28668	NA	4405	NA	2009	NA	NA	1	0	NA
104	TA419	DCIS	Sync	na	2	17	STANFORD	28235	NA	4502	NA	2009	NA	NA	0	1	NA
105	TA419	DCIS	Sync	na	7	15	STANFORD	28529	NA	4507	NA	2008	NA	NA	1	0	NA
106	TA419	DCIS	Sync	na	8	17	STANFORD	28568	NA	4509	NA	2008	NA	NA	1	0	NA
107	TA419	DCIS	Sync	na	8	16	STANFORD	28573	NA	4508	NA	2008	NA	NA	1	0	NA
108	TA419	DCIS	Sync	na	7	7	STANFORD	27763	NA	4415	NA	2008	NA	NA	0	1	NA
109	TA419	DCIS	Sync	na	4	9	STANFORD	27472	NA	4401	NA	NA	NA	NA	NA	NA	NA
110	TA419	DCIS	Sync	na	8	11	STANFORD	26621	NA	4406	NA	NA	NA	NA	NA	NA	NA
111	TA419	DCIS	Sync	na	5	3	STANFORD	27979	NA	4505	NA	2008	NA	NA	0	1	NA
112	TA419	DCIS	Sync	na	11	16	STANFORD	28331	NA	4404	NA	2007	NA	NA	0	1	NA
113	TA419	DCIS	Sync	na	4	11	STANFORD	27899	NA	4504	NA	2008	NA	NA	0	1	NA
114	TA419	DCIS	Sync	na	3	10	STANFORD	27549	NA	4503	NA	2007	NA	NA	0	1	NA
115	TA419	DCIS	Sync	na	5	1	STANFORD	27542	NA	4301	NA	2007	NA	NA	0	1	NA
116	TA419	DCIS	Sync	na	3	1	STANFORD	27423	NA	4302	NA	2007	NA	NA	0	1	NA
117	TA419	DCIS	Sync	na	3	8	STANFORD	27460	NA	4303	NA	2007	NA	NA	0	1	NA
118	TA419	DCIS	Sync	na	8	9	STANFORD	27778	NA	4304	NA	2008	NA	NA	0	1	NA
119	TA419	DCIS	Sync	na	7	11	STANFORD	28502	NA	4305	NA	2008	NA	NA	0	2	NA
120	TA419	DCIS	Sync	na	4	2	STANFORD	27526	NA	4402	NA	NA	NA	NA	NA	NA	NA
121	TA419	DCIS	Sync	na	8	13	STANFORD	28616	NA	4407	NA	2008	NA	NA	1	0	NA
122	TA419	DCIS	Sync	na	5	5	STANFORD	27582	NA	4414	NA	2007	NA	NA	1	0	NA
123	TA419	DCIS	Sync	na	1	17	STANFORD	28204	NA	4501	NA	2008	NA	NA	0	1	NA
124	TA419	DCIS	Sync	na	7	11	STANFORD	28485	NA	4506	NA	2007	NA	NA	1	0	NA
125	TA507	IDC	RecInv	na	1	4	RAHBT	30993	43797A0000	4103	19	2014	4896	53	NA	NA	NA
126	TA507	IDC	RecInv	na	5	4	RAHBT	31840	43035A0000	4126	36	1986	874	51	NA	NA	NA
127	TA507	IDC	RecInv	na	1	9	RAHBT	30998	43674A0000	4107	12	2014	2373	48	NA	NA	NA
128	TA507	IDC	RecInv	na	4	8	RAHBT	31832	NA	4120	NA	NA	NA	NA	NA	NA	NA
129	TA507	IDC	RecInv	na	7	6	RAHBT	31866	41206A0000	4138	27	1994	366	69	NA	NA	NA
130	TA507	IDC	RecInv	na	1	6	RAHBT	30995	43668A0000	4105	8	2014	861	71	NA	NA	NA
131	TA507	IDC	RecInv	na	1	5	RAHBT	30994	43670A0000	4104	21	2007	3010	53	NA	NA	NA
132	TA507	IDC	RecInv	na	3	9	RAHBT	31821	43050A0000	4116	28	1996	1415	57	NA	NA	NA
133	TA507	IDC	RecInv	na	4	3	RAHBT	31827	NA	4122	NA	NA	NA	NA	NA	NA	NA
134	TA507	IDC	RecInv	na	5	7	RAHBT	31843	43034A0000	4128	21	2003	1497	64	NA	NA	NA
135	TA507	IDC	RecInv	na	6	10	RAHBT	31858	43017A0000	4131	16	2011	2350	61	NA	NA	NA
136	TA507	IDC	RecInv	na	6	8	RAHBT	31856	42271J0000	4132	26	1997	1110	65	NA	NA	NA
137	TA507	IDC	RecInv	na	6	7	RAHBT	31855	41212A0000	4133	29	1992	439	48	NA	NA	NA
138	TA507	IDC	RecInv	na	6	2	RAHBT	31850	43044A0000	4136	19	2006	1542	32	NA	NA	NA
139	TA507	IDC	RecInv	na	7	2	RAHBT	31862	4207A00000	4137	33	1991	1462	57	NA	NA	NA
140	TA507	IDC	RecInv	na	7	10	RAHBT	31870	4226A00000	4139	35	1987	477	51	NA	NA	NA
141	TA507	ILC	RecInv	na	3	10	RAHBT	31822	NA	4117	NA	NA	NA	NA	NA	NA	NA
142	TA507	ILC	RecInv	na	5	6	RAHBT	31842	43031A0000	4127	22	2008	3739	56	NA	NA	NA
143	TA507	ILC	RecInv	na	2	6	RAHBT	31806	43195A0000	4111	35	1994	3314	66	NA	NA	NA
144	TA507	ILC	RecInv	na	3	5	RAHBT	31817	NA	4115	NA	NA	NA	NA	NA	NA	NA
145	TA507	ILC	RecInv	na	5	12	RAHBT	31848	43043A0000	4130	24	2006	3790	38	NA	NA	NA
