## Supplemental Table 2 for "Transition to invasive breast cancer is associated with progressive changes in the structure and composition of tumor stroma"

### Sheet: Sheet1
Supplementary Table 2: Antibodies used for MIBI-TOF
Panel 1: Overnight
Antibody information							MIBI low level processing settings
Target	Clone	Vendor	Vendor ID	Channel	Titer (ug/ml)		Start	Stop	NoiseT1	NoiseT2	AggFilter
Tryptase	EPR9522	Abcam	ab216451	176Yb	0.07		175.7	176.3	1.4	1	100
CK7	SP52	Spring	M3524.C	175Lu	0.5		174.7	175.3	3	2.4	100
VIM	D21H3	Cell Signaling	5741BF	174Yb	0.5		173.7	174.3	2.5	2.5	100
CD44	156-3C11	Thermo	MA513890	173Yb	1		172.7	173.3	2.25	2.4	100
CK5	SP27	Spring	M3274.C	172Yb	0.5		171.7	172.3	2.75	2.4	100
PanCK	AE1/AE3	Thermo	MS-343_PABX	171Yb	4		170.7	171.3	2	2	100
HIF1A	EP1215Y	Abcam	ab210073	170Er	0.75		169.7	170.3	2.25	2.1	100
CD45	D9MAL	Cell Signaling	13917BF	169Tm	2		168.7	169.3	2.75	2.4	100
AR	D6F11	Cell Signaling	5153BF	168Er	4		167.7	168.3	2.6	2	100
HLA-DR	EPR3692	Abcam	GR3218615-1	167Er	0.5		166.7	167.3	2	2	100
GLUT1	EPR3915	Abcam	ab196357	166Er	0.5		165.7	166.3	2.5	2.3	100
ECAD	EP700Y	Abcam	ab201499	165Ho	1		164.7	165.3	2.5	2.3	100
CD20	L26	Cell Marque	120M-8-Oem	164Er	0.5		163.7	164.3	2.75	2.7	100
MMP9	EP1254	Abcam	ab204850	163Dy	0.5		162.7	163.3	2.25	2.25	100
FAP	poly	R&D Systems	AF3715	162Dy	4		161.7	162.3	2.75	2.5	100
CD11c	EP1347Y	Abcam	ab216655	161Dy	1		160.7	161.3	3.5	2.5	100
HER2	3B5	Millipore	3013420	160Gd	1		159.7	160.3	2.7	2.4	100
CD3	D7A6E	Cell Signaling	85061BF	159Tb	1.5		158.7	159.3	3.75	3.1	80
CD8	C8/144B	Cell Marque	107M-9-OEM	158Gd	0.5		157.7	158.3	3.3	2.6	100
CD36	D8L9T	Cell Signaling	14347BF	157Gd	0.75		156.7	157.3	2.75	2.4	100
MPO	poly	R&D Systems	AF3667	156Gd	0.5		155.7	156.3	2.75	2.1	100
CD68	D4B9C	Cell Signaling	76437BF	155gd	0.5		154.7	155.3	2.5	2	100
pS6	poly	Cell Signaling	4858BF	154Sm	1		153.7	154.3	2.8	2.5	100
Granzyme B	EPR201129-127	Abcam	ab219803	153Eu	1		152.7	153.3	2.2	1.9	120
P63	D9L7L	Cell Signaling	39692BF	152Sm	4		151.7	152.3	2.8	2.2	120
Ki67	8D5	Cell Signaling	9449BF	151Eu	1		150.7	151.3	2.9	2.7	100
IDO1	SP260	Spring	M5604.C	150Nd	2		149.7	150.3	2.5	2.3	100
Anti-Biotin	1D4-C5	BioLegend	409002	149Sm	2		148.7	149.3	2.5	2.1	100
CD31	EP3095	Abcam	ab216459	148Nd	0.5		147.7	148.3	3	2.3	100
PD1	D4W2J	Cell Signaling	86163BF	147Sm	2		146.7	147.3	3.3	2.5	100
CD14	D7A2T	Cell Signaling	56082BF	144Nd	0.5		143.7	144.3	3	2.5	120
CD4	EPR6855	Abcam	ab181724	143Nd	0.75		142.7	143.3	3.5	2.7	100
Collagen 1	EPR7785	Abcam	ab34710	141Pr	0.5		140.7	141.3	3	2.9	100
SMA	SP171	Abcam	ab242395	115In	1		114.7	115.3	2.75	2.2	120
COX2	SP21	Spring	M3214.C	113In	0.5		112.7	113.3	3	2.6	100
Hapten-conjugated
ER	EPR4097	Abcam	ab205850	Alexa488	2		na	na	na	na	na
PDL1-biotin	E1L3N	Cell Signaling	13684S	Biotin	2		na	na	na	na	na
Panel 2: 1hr
Target	Clone	Vendor	cat#	Channel	Titer (ug/ml)		Start	Stop	NoiseT1	NoiseT2	AggFilter
Histone H3	D1H2	Cell Signaling	4499BF	89Y	4		88.7	89.3	1.2	1.4	80
SMA	SP171	Abcam	ab242395	115In	1		114.7	115.3	2.75	2.2	120
COX2	SP21	Spring	M3214.C	113In	0.5		112.7	113.3	3	2.6	100
Anti-Alexa488	Poly	Thermo	A11094	142Nd	2		141.7	142.3	2.5	2.2	100
